# Phages overcome bacterial immunity via diverse anti-defense proteins

**DOI:** 10.1101/2023.05.01.538930

**Authors:** Erez Yirmiya, Azita Leavitt, Allen Lu, Carmel Avraham, Ilya Osterman, Jeremy Garb, Sadie P. Antine, Sarah E. Mooney, Sam J. Hobbs, Philip J. Kranzusch, Gil Amitai, Rotem Sorek

**Author notes:** These authors contributed equally to this work (Erez Yirmiya, Azita Leavitt).

## Abstract

It was recently shown that bacteria employ, apart from CRISPR-Cas and restriction systems, a considerable diversity of phage resistance systems, but it is largely unknown how phages cope with this multilayered bacterial immunity. Here, we analyzed groups of closely related *Bacillus* phages that showed differential sensitivity to bacterial defense systems, and identified multiple families of anti-defense proteins that inhibit the Gabija, Thoeris, and Hachiman systems. We show that these proteins efficiently cancel the defensive activity when co-expressed with the respective defense system or introduced into phage genomes. Homologs of these anti-defense proteins are found in hundreds of phages that infect taxonomically diverse bacterial species. We show that an anti-Gabija protein, denoted Gad1, blocks the ability of the Gabija defense complex to cleave phage-derived DNA. Our data further reveal an anti-Thoeris protein, denoted Tad2, which is a “sponge” that sequesters the immune signaling molecules produced by Thoeris TIR-domain proteins in response to phage. Our results demonstrate that phages encode an arsenal of anti-defense proteins that can disable a variety of bacterial defense mechanisms.
