## Supplementary tables 1-6 for "Phages overcome bacterial immunity via diverse anti-defense proteins"

### Sheet: Supplementary Table 1
Supplementary Table 1: Percent alignable sequence between pairs of SPbeta-like phages
Query \ Target	SPbetaL2	SPR	SPbetaL3	SPbetaL8	SPbetaL7	SPbetaL6	SPbeta	phi3T	SPbetaL1	SPbetaL4	SPbetaL5
SPbetaL2	100	81	66	57	52	53	55	46	55	54	45
SPR	83	100	64	57	52	51	54	45	54	52	48
SPbetaL3	67	63	100	50	45	46	44	62	49	45	60
SPbetaL8	60	58	52	100	70	69	65	61	68	69	60
SPbetaL7	53	52	46	68	100	96	66	53	66	77	57
SPbetaL6	54	51	46	67	96	100	66	53	69	82	54
SPbeta	55	53	43	62	64	65	100	58	60	67	49
phi3T	48	46	64	60	54	55	61	100	56	55	69
SPbetaL1	55	54	49	65	64	67	61	53	100	67	55
SPbetaL4	56	53	46	68	79	83	70	54	69	100	52
SPbetaL5	47	49	62	60	59	56	52	70	58	53	100

### Sheet: Supplementary Table 2
Supplementary Table 2: Percent sequence identity in alignable regions between pairs of SPbeta-like phages
	SPbetaL2	SPR	SPbetaL3	SPbetaL8	SPbetaL7	SPbetaL6	SPbeta	phi3T	SPbetaL1	SPbetaL4	SPbetaL5
SPbetaL2	100	99.7	98.1	97.7	97.4	97.4	96.9	96.9	96.5	91.7	97.9
SPR		100	98.6	97.7	97.1	97.1	97	97.1	96.4	91.5	97.7
SPbetaL3			100	97.2	96.9	96.9	97.6	99.3	97.2	90	98.1
SPbetaL8				100	97.2	97.2	97.5	97.5	96.6	96.6	96.3
SPbetaL7					100	100	96.9	96.5	96.3	93.9	97
SPbetaL6						100	96.9	96.7	97.5	99.7	98.1
SPbeta							100	99.7	96.2	96.6	97.3
phi3T								100	96.2	96.6	98.7
SPbetaL1									100	97.3	96
SPbetaL4										100	96.9
SPbetaL5											100

### Sheet: Supplementary Table 3
Supplementary Table 3: Percent alignable sequence between pairs of SPO1-like phages
Query \ Target	SPO1L5	SPO1L2	SPO1L1	SPO1L4	SPO1L3	SPO1
SPO1L5	100	91	91	93	96	93
SPO1L2	91	100	100	87	91	86
SPO1L1	91	100	100	87	91	86
SPO1L4	96	90	90	100	96	96
SPO1L3	95	90	90	92	100	92
SPO1	96	89	89	96	96	100

### Sheet: Supplementary Table 4
Supplementary Table 4: Percent sequence identity in alignable regions between pairs of SPO1-like phages
	SPO1L5	SPO1L2	SPO1L1	SPO1L4	SPO1L3	SPO1
SPO1L5	100	81.8	81.8	84.3	98.9	82.2
SPO1L2		100	99.9	83.6	81.9	82.9
SPO1L1			100	83.6	81.9	82.9
SPO1L4				100	84.8	94.7
SPO1L3					100	82.7
SPO1						100

### Sheet: Supplementary Table 5
Supplementary Table 5: Percent alignable sequence between pairs of SBSphiJ-like phages
Query \ Target	SBSphiJ3	SBSphiJ6	SBSphiJ2	SBSphiJ	SBSphiJ4	SBSphiJ1	SBSphiJ5	SBSphiJ7
SBSphiJ3	100	94	97	98	91	94	91	92
SBSphiJ6	95	100	95	95	94	96	91	92
SBSphiJ2	96	92	100	97	90	93	90	90
SBSphiJ	96	93	97	100	92	93	91	92
SBSphiJ4	92	94	92	93	100	93	89	92
SBSphiJ1	95	96	95	94	92	100	92	93
SBSphiJ5	92	91	92	92	89	92	100	92
SBSphiJ7	93	92	93	94	92	94	93	100

### Sheet: Supplementary Table 6
Supplementary Table 6: Percent sequence identity in alignable regions between pairs of SBSphiJ-like phages
	SBSphiJ3	SBSphiJ6	SBSphiJ2	SBSphiJ	SBSphiJ4	SBSphiJ1	SBSphiJ5	SBSphiJ7
SBSphiJ3	100	99.3	98.9	98.1	97.6	98.7	97.1	97.9
SBSphiJ6		100	99.5	98.3	96.5	98.8	97.3	95.9
SBSphiJ2			100	99.4	98.1	98.9	96.7	98
SBSphiJ				100	97.9	98.2	96.7	94.2
SBSphiJ4					100	96.7	96.7	97.2
SBSphiJ1						100	96.7	96.2
SBSphiJ5							100	95.3
SBSphiJ7								100
