## Supplementary table 15 for "Phages overcome bacterial immunity via diverse anti-defense proteins"

### Sheet: Supplementary Table 15
Supplementary Table 15: Primers used for knockout, knockdown and knockin experiments
Primer name	Sequence
Gad1_AF	tcaaaagcacatatcgtgtagaagggaacggttggagctacctaaggagggtgcttagatgac
Gad1_AR	ggctgcaggaattcgagtcaaagaagctttaattactttaggagttaattcagattct
Gad1_BF	aataaacccttgcataggggcaatataaaccctaagtttgcaagaatcacg
Gad1_BR	cttccgggaacagtgacagagaacagcatgtcggcttcgtaatgatgtttgacattcagttaacccctt
Spec_F	taaagtaattaaagcttctttgactcgaattcctgcagcc
Spec_R	caaacttagggtttatattgcccctatgcaagggtttattgttttctaaaa
Vector_F	acgaagccgacatgctgt
Vector_R	tagctccaaccgttcccttctac
JG528	gtgtttgggaacatcatcttacatttattgtacaacacgagcccattt
JG525	gtcgctattgtaaccagttctaaaagctg
JG529	gatgatgttcccaaacacgttttagagctagaaatagcaagttaaaataaggct
JG524	ctggttacaatagcgacggagag
JG389	ttcaacaaacgaaaattggataaagtgggat
JG381	ttgctaggattagtgtccgttttagagctagaaatagcaagttaaaataaggct
JG390	ccaattttcgtttgttgaactaatgggtg
JG382	ggacactaatcctagcaagcacatttattgtacaacacgagcccattt
JG378	tgtctatgattgatttttttagcgttttagagctagaaatagcaagttaaaataaggct
JG388	gctaaaaaaatcaatcatagacatttattgtacaacacgagcccattt
tad2KIF	gagacctaccgactgagtaacgagggtaaatgtgagcactcac
tad2KIr	ttttccctccagttgttcctatgatacaatgtcccaatcctctg
had1KIF	gacctaccgactgagtaagctacttaaaacggattcctttagatgc
had1KIR	ttttccctccagttgttcctaatctctttcattattatcaccagtgtcag
backboneKIF	ttactcagtcggtaggtctcc
backboneKIR	gaacaactggagggaaaacacttg
gad1KIF	tacattattgatttgttggataaaaataaaattag
gad1KIR	agatttctgtttaattttcatttaaaataacccctc
gad1LFF	tctagagctattgaagtgtatcctacttagaacatattagctaag
gad1LFR	ttttatccaacaaatcaataatgtaag
gad1RFF	tgaaaattaaacagaaatctagataaaaacgatattttaac
gad1LRR	ttttctttcgtattcttctataaatctaaagcttgaggttc
cas13a_fwd	aatgggatccatgaaagtgacgaaggtag
cas13a_rev	cttactcgagttagttttcagactttttctcttc
dcas9xylProm_fwd	tggtctaaatacatttattgtacaacacgagcc
dcas9xylProm_rev	tcactttcatggatcccatttccccctttg
gRNAcas13_fwd	tgtatcaggcggcagttgcctactctcg
gRNAcas13L7159_rev	aaatgtatttagaccaccccaaaaatgaaggggactaaaacttcaactaactcttcacctaaatatgcgtatgcttgggcccgaacaaaaactc
L7159Fchk	atgcagcagcaaacagttgagg
L7159Rchk	gttagcacaatacgaatgaattctggc
